# Sequential pathways preserve kinetochore integrity in meiosis

**DOI:** 10.64898/2026.11.05.764291

**Authors:** Marina Hamaia, Christos Spanos, Weronika Borek, Adele L. Marston

## Abstract

Kinetochores connect chromosomes to spindle microtubules, but how their integrity is maintained as they are remodelled during meiosis remains poorly understood. Here, we identify three distinct pathways linking centromeric chromatin to the outer kinetochore in budding yeast, mediated by the Ctf19 complex (Ctf19c^CCAN^), Mif2^CENP-C^ and binding of Okp1^CENP-Q^–Ame1^CENP-U^ to the Cse4^CENP-A^ essential N-terminal domain (END). Although partially redundant during mitosis, all three connections are required during meiosis, with distinct temporal requirements. The assembled Ctf19c^CCAN^ and Mif2^CENP-C^-dependent pathways maintain kinetochore integrity from meiotic entry, while Cse4^CENP-A^–Okp1^CENP-Q^–Ame1^CENP-U^ binding becomes critical during prophase and the meiotic divisions. We further show that Ipl1^Aurora^ ^B^ maintains kinetochore integrity independently of Ctf19c^CCAN^ and provide evidence for an outer kinetochore-associated Ipl1^Aurora^ ^B^ pool. Strikingly, Cse4^CENP-A^ phosphomimetic mutations that restore kinetochore integrity upon Ipl1^AuroraB^ depletion instead exacerbate defects in cells lacking Ctf19c^CCAN^. Our findings suggest that phosphorylation of the Cse4^CENP-A^ N-terminal domain (NTD) by Ipl1^Aurora^ ^B^ may regulate the use of alternative centromere-kinetochore connections to adapt to the changing requirements of meiosis.
