## Supplemental Table 1 and 2 for "Sequential pathways preserve kinetochore integrity in meiosis"

### Sheet: Table S1
Strain number	Genotype	In figures
11189	MATa, ho::hisG, lys2, ura3, leu2::hisG, trp1::hisG, his3-11, his3-15, GAL-NDT80::TRP1, ura3::pGPD1-GAL4(848).ER::URA3 MATalpha, ho::LYS2, lys2, ura3, leu2::hisG, his3::hisG, trp1::hisG, GAL-NDT80::TRP1, ura3::pGPD1-GAL4(848).ER::URA3	S3G-I
12145	MATa, ho::LYS2, lys2, ura3, leu2::hisG, his3::hisG, trp1::hisG, irt1::NAT::pCUP-IME1 pIME4::NAT::pCUP-IME4 MATalpha, ho::LYS2, lys2, ura3, leu2::hisG, his3::hisG, trp1::hisG,irt1::NAT::pCUP-IME1 pIME4::NAT::pCUP-IME4	3E-H
32125	MATalpha ho::hisG, lys2, ura3, leu2::hisG, his3::hisG, trp1::hisG, ZIP1-GFP(700), MTW1-tdTomato::NAT, his3::HIS3p-GFP-TUB1-HIS3 MATa ho::hisG, lys2, ura3, leu2::hisG, his3::hisG, trp1::hisG, ZIP1-GFP(700), MTW1-tdTomato::NAT	2A-B, 4C-G, 5B-C, 5E-F, 6A-D, 7B-C, S2A-B, S4A, S4C-F, S5B-C
33111	MATalpha, ho::LYS2, lys2, ura3, leu2::hisG, his3::hisG, trp1::hisG,irt1::NAT::pCUP-IME1 pIME4::NAT::pCUP-IME4 Sli15-miniTurboID-3V5::NAT MATa, ho::LYS2, lys2, ura3, leu2::hisG, his3::hisG, trp1::hisG, irt1::NAT::pCUP-IME1 pIME4::NAT::pCUP-IME4 Sli15-miniTurboID-3V5::NAT	3F
33112	MATa, ho::LYS2, lys2, ura3, leu2::hisG, his3::hisG, trp1::hisG, irt1::NAT::pCUP-IME1 pIME4::NAT::pCUP-IME4 Ctf19-miniTurboID-3V5::NAT MATalpha, ho::LYS2, lys2, ura3, leu2::hisG, his3::hisG, trp1::hisG, irt1::NAT::pCUP-IME1 pIME4::NAT::pCUP-IME4 Ctf19-miniTurboID-3V5::NAT	3E
33365	MATalpha, ho::LYS2, lys2, ura3, leu2::hisG, his3::hisG, trp1::hisG, ZIP1-GFP(700), MTW1-tdTomato::NAT, his3::HIS3p-GFP-TUB1-HIS3, pSCC1-3HA-IPL1::KanMX6 MATa, ho::LYS2, lys2, ura3, leu2::hisG, his3::hisG, trp1::hisG, ZIP1-GFP(700), MTW1-tdTomato::NAT, pSCC1-3HA-IPL1::KanMX6	2A-B, 4C-G, S2A-B
33445	MATa, ho::LYS2, lys2, ura3, leu2::hisG, his3::hisG, trp1::hisG Sli15∆N-miniTurboID-3V5::NAT irt1::NAT::pCUP-IME1 pIME4::NAT::pCUP-IME4 MATalpha, ho::LYS2, lys2, ura3, leu2::hisG, his3::hisG, trp1::hisG Sli15∆N-miniTurboID-3V5::NAT irt1::NAT::pCUP-IME1 pIME4::NAT::pCUP-IME4	3G
33542	MATalpha, ho::LYS2, lys2, ura3, leu2::hisG, his3::hisG, trp1::hisG, Sli15∆N-3FLAG::NATMX6, MTW1-tdTomato::NAT, IPL1-mneonGreen::KanMX MATa, ho::LYS2, lys2, ura3, leu2::hisG, his3::hisG, trp1::hisG, Sli15∆N-3FLAG::NATMX6, MTW1-tdTomato::NAT, IPL1-mneonGreen::KanMX	3B-D
33543	MATa, ho::LYS2, lys2, ura3, leu2::hisG, his3?, trp1::hisG, mps1::KanMX::mps1-as1::TRP1, ZIP1-GFP(700), MTW1-tdTomato::NAT, his3::HIS3p-GFP-TUB1-HIS3 MATalpha, ho::LYS2, lys2, ura3, leu2::hisG, his3?, trp1::hisG, mps1::KanMX::mps1-as1::TRP1, ZIP1-GFP(700), MTW1-tdTomato::NAT	S2A-B
33566	MATalpha, ho::LYS2, lys2, ura3, leu2::hisG, his3::hisG, trp1::hisG, Sli15-3FLAG::KANMX6, MTW1-tdTomato::NAT, IPL1-mneonGreen::KanMX MATa, ho::LYS2, lys2, ura3, leu2::hisG, his3::hisG, trp1::hisG, Sli15-3FLAG::KANMX6, MTW1-tdTomato::NAT, IPL1-mneonGreen::KanMX	3B-D
33571	MATalpha, ho::LYS2, lys2, ura3, leu2::hisG, his3::hisG, trp1::hisG alk1∆::KanMX6 alk2∆::KANMX6 MTW1-tdTomato::NAT, IPL1-mneonGreen::KanMX MATa, ho::LYS2, lys2, ura3, leu2::hisG, his3::hisG, trp1::hisG alk1∆::KanMX6 alk2∆::KANMX6 MTW1-tdTomato::NAT, IPL1-mneonGreen::KanMX	S3D-F
33604	MATalpha, ho::LYS2, lys2, ura3, leu2::hisG, his3::hisG, trp1::hisG MTW1-tdTomato::NAT, IPL1-mneonGreen::KanMX MATa, ho::LYS2, lys2, ura3, leu2::hisG, his3::hisG, trp1::hisG MTW1-tdTomato::NAT, IPL1-mneonGreen::KanMX	S3D-F
33624	MATa, ho::LYS2, lys2, ura3, leu2::hisG, his3::hisG, trp1::hisG, GAL-NDT80::TRP1, ura3::pGPD1-GAL4(848).ER::URA3, Sli15-miniTurboID-3V5::NAT MATalpha, ho::LYS2, lys2, ura3, leu2::hisG, his3::hisG, trp1::hisG, GAL-NDT80::TRP1, ura3::pGPD1-GAL4(848).ER::URA3, Sli15-miniTurboID-3V5::NAT	3J, S3I
33626	MATa, ho::hisG, lys2, ura3, leu2::hisG, trp1::hisG, his3::?, sli15∆N-miniTurboID-3V5::NAT, GAL-NDT80::TRP1, ura3::pGPD1-GAL4(848).ER::URA3 MATalpha, ho::hisG, lys2, ura3, leu2::hisG, trp1::hisG, his3::?, sli15∆N-miniTurboID-3V5::NAT, GAL-NDT80::TRP1, ura3::pGPD1-GAL4(848).ER::URA3	3K, S3I
33929	MATa, ho::LYS2, lys2, ura3, leu2::hisG, his3::hisG, trp1::hisG, GAL-NDT80::TRP1, ura3::pGPD1-GAL4(848).ER::URA3, Ctf19-miniTurboID-3V5::NAT, sli15∆N-3FLAG::NATMX6 MATalpha, ho::LYS2, lys2, ura3, leu2::hisG, his3::hisG, trp1::hisG, GAL-NDT80::TRP1, ura3::pGPD1-GAL4(848).ER::URA3, Ctf19-miniTurboID-3V5::NAT, sli15∆N-3FLAG::NATMX6	S3G-H
34055	MATalpha, ho::LYS2, lys2, ura3, leu2::hisG, his3::hisG, trp1::hisG, GAL-NDT80::TRP1, ura3::pGPD1-GAL4(848).ER::URA3, Ctf19-miniTurboID-3V5::NAT MATa, ho::LYS2, lys2, ura3, leu2::hisG, his3::hisG, trp1::hisG, GAL-NDT80::TRP1, ura3::pGPD1-GAL4(848).ER::URA3, Ctf19-miniTurboID-3V5::NAT	3I, S3H
34650	MATalpha, ho::LYS2, lys2, ura3, leu2::hisG, his3::hisG, trp1::hisG, irt1::NAT::pCUP-IME1, pIME4::NAT::pCUP-IME4, his3::HIS3p-GFP-TUB1-HIS3, Ctf19-3V5-AID::NAT, ura3::pTEF1-OsTIR1::URA3, MTW1-tdTomato::NAT MATa, ho::LYS2, lys2, ura3, leu2::hisG, his3::hisG, trp1::hisG, irt1::NAT::pCUP-IME1, pIME4::NAT::pCUP-IME4, Ctf19-3V5-AID::NAT, ura3::pTEF1-OsTIR1::URA3, MTW1-tdTomato::NAT	1A-C, 2C-D, 2F, S1A-F
34732	MATalpha ho::hisG, lys2, ura3, leu2::hisG, his3::hisG, trp1::hisG, ctf19Δ::KanMX6, ZIP1-GFP(700), MTW1-tdTomato::NAT, cse4-2D(S22D, S40D) MATa ho::hisG, lys2, ura3, leu2::hisG, his3::hisG, trp1::hisG, ctf19Δ::KanMX6, ZIP1-GFP(700), MTW1-tdTomato::NAT, his3::HIS3p-GFP-TUB1-HIS3, cse4-2D(S22D, S40D)	5B-C
34746	MATa ho::hisG, lys2, ura3, leu2::hisG, his3::hisG, trp1::hisG, ctf19Δ::KanMX6, ZIP1-GFP(700), MTW1-tdTomato::NAT, his3::HIS3p-GFP-TUB1-HIS3, cse4-1D(S40D) MATalpha ho::hisG, lys2, ura3, leu2::hisG, his3::hisG, trp1::hisG, ctf19Δ::KanMX6, ZIP1-GFP(700), MTW1-tdTomato::NAT, cse4-1D(S40D)	5C
34749	MATa ho::hisG, lys2, ura3, leu2::hisG, his3::hisG, trp1::hisG, ZIP1-GFP(700), MTW1-tdTomato::NAT, cse4-2D(S22D, S40D) MATalpha ho::hisG, lys2, ura3, leu2::hisG, his3::hisG, trp1::hisG, ZIP1-GFP(700), MTW1-tdTomato::NAT, his3::HIS3p-GFP-TUB1-HIS3, cse4-2D(S22D, S40D)	4D-G, 5B-C
34799	MATalpha, ho::LYS2, lys2, ura3, leu2::hisG, his3::hisG, trp1::hisG, cse4-4D(S22D, S33D, S40D, S105D), ctf19Δ::KanMX6, ZIP1-GFP(700), MTW1-tdTomato::NAT, his3::HIS3p-GFP-TUB1-HIS3 MATa, ho::LYS2, lys2, ura3, leu2::hisG, his3::hisG, trp1::hisG, cse4-4D(S22D, S33D, S40D, S105D), ctf19Δ::KanMX6, ZIP1-GFP(700), MTW1-tdTomato::NAT	5C
34835	MATa, ho::LYS2, lys2, ura3, leu2::hisG, his3::hisG, trp1::hisG, cse4-4D(S22D, S33D, S40D, S105D), ZIP1-GFP(700), MTW1-tdTomato::NAT MATalpha, ho::LYS2, lys2, ura3, leu2::hisG, his3::hisG, trp1::hisG, cse4-4D(S22D, S33D, S40D, S105D), ZIP1-GFP(700), MTW1-tdTomato::NAT, his3::HIS3p-GFP-TUB1-HIS3	5C
34877	MATalpha ho::hisG, lys2, ura3, leu2::hisG, his3::hisG, trp1::hisG, ZIP1-GFP(700), MTW1-tdTomato::NAT, his3::HIS3p-GFP-TUB1-HIS3, cse4-1A(S40A) MATa ho::hisG, lys2, ura3, leu2::hisG, his3::hisG, trp1::hisG, ZIP1-GFP(700), MTW1-tdTomato::NAT, cse4-1A(S40A)	5F, S4C-D
34878	MATalpha ho::hisG, lys2, ura3, leu2::hisG, his3::hisG, trp1::hisG, ZIP1-GFP(700), MTW1-tdTomato::NAT, his3::HIS3p-GFP-TUB1-HIS3, cse4-2A(S22A, S40A) MATa ho::hisG, lys2, ura3, leu2::hisG, his3::hisG, trp1::hisG, ZIP1-GFP(700), MTW1-tdTomato::NAT, cse4-2A(S22A, S40A)	5E-F, S4C-D
34975	MATa ho::hisG, lys2, ura3, leu2::hisG, his3::hisG, trp1::hisG, cse4-1A(S40A), ctf19Δ::KanMX6, ZIP1-GFP(700), MTW1-tdTomato::NAT MATalpha ho::hisG, lys2, ura3, leu2::hisG, his3::hisG, trp1::hisG, cse4-1A(S40A), ctf19Δ::KanMX6, ZIP1-GFP(700), MTW1-tdTomato::NAT, his3::HIS3p-GFP-TUB1-HIS3	5F, S4C-D
34976	MATalpha ho::hisG, lys2, ura3, leu2::hisG, his3::hisG, trp1::hisG, cse4-2A(S22A, S40A), ctf19Δ::KanMX6, ZIP1-GFP(700), MTW1-tdTomato::NAT MATa ho::hisG, lys2, ura3, leu2::hisG, his3::hisG, trp1::hisG, cse4-2A(S22A, S40A), ctf19Δ::KanMX6, ZIP1-GFP(700), MTW1-tdTomato::NAT, his3::HIS3p-GFP-TUB1-HIS3	5E-F, S4C-D
35031	MATalpha ho::hisG, lys2, ura3, leu2::hisG, his3::hisG, trp1::hisG, ZIP1-GFP(700), MTW1-tdTomato::NAT, cse4-1D(S40D) MATa ho::hisG, lys2, ura3, leu2::hisG, his3::hisG, trp1::hisG, ZIP1-GFP(700), MTW1-tdTomato::NAT, his3::HIS3p-GFP-TUB1-HIS3, cse4-1D(S40D)	4D-G, 5C
35075	MATa, ho::LYS2, ura3, leu2::hisG, trp1::hisG, his3::hisG, his3::HIS3p-GFP-TUB1-HIS3, MTW1-tdTomato::NAT, Sli15-3V5-AID::NAT, ura3::pTEF1-OsTIR1::URA3, irt1::NAT::pCUP-IME1, pIME4::NAT::pCUP-IME4 MATalpha, ho::LYS2, ura3, leu2::hisG, trp1::hisG, his3::hisG, MTW1-tdTomato::NAT, Sli15-3V5-AID::NAT, ura3::pTEF1-OsTIR1::URA3, irt1::NAT::pCUP-IME1, pIME4::NAT::pCUP-IME4	2C-E
35271	MATalpha, ho::LYS2, lys2, ura3, leu2::hisG, his3::hisG, trp1::hisG, ctf19Δ::KanMX6, dsn1::dsn1(S240D/S250D)-6HIS-3FLAG::URA3, ZIP1-GFP(700), MTW1-tdTomato::NAT MATa, ho::LYS2, lys2, ura3, leu2::hisG, his3::hisG, trp1::hisG, ctf19Δ::KanMX6, dsn1::dsn1(S240D/S250D)-6HIS-3FLAG::URA3, ZIP1-GFP(700), MTW1-tdTomato::NAT, his3::HIS3p-GFP-TUB1-HIS3	S4A, S4E-F
35327	MATalpha, ho::LYS2, lys2, leu2::hisG, ura3, trp1::hisG, his3, SPC42-tdTomato::NAT, promURA3::TetR::GFP::LEU2, tetOx224-HIS3 (Tomo’s centromeric), cse4-2A(S22A, S40A) MATa, ho::LYS2, lys2, leu2::hisG, ura3, trp1::hisG, his3, promURA3::TetR::GFP::LEU2, tetOx224-HIS3 (Tomo’s centromeric), cse4-2A(S22A, S40A)	5G
35328	MATalpha, ho::LYS2, lys2, leu2::hisG, ura3, trp1::hisG, his3, promURA3::TetR::GFP::LEU2, tetOx224-HIS3 (Tomo’s centromeric), cse4-1A(S40A) MATa, ho::LYS2, lys2, leu2::hisG, ura3, trp1::hisG, his3, SPC42-tdTomato::NAT, promURA3::TetR::GFP::LEU2, tetOx224-HIS3 (Tomo’s centromeric), cse4-1A(S40A)	5G
35329	MATalpha, ho::LYS2, lys2, leu2::hisG, ura3, trp1::hisG, his3, promURA3::TetR::GFP::LEU2, tetOx224-HIS3 (Tomo’s centromeric), cse4-1A(S40A), ctf19Δ::KanMX6 MATa, ho::LYS2, lys2, leu2::hisG, ura3, trp1::hisG, his3, SPC42-tdTomato::NAT, promURA3::TetR::GFP::LEU2, tetOx224-HIS3 (Tomo’s centromeric), ctf19Δ::KanMX6, cse4-1A(S40A)	5G
35332	MATa, ho::LYS2, lys2, leu2::hisG, ura3, trp1::hisG, his3, promURA3::TetR::GFP::LEU2, tetOx224-HIS3 (Tomo’s centromeric), cse4-2A(S22A, S40A), ctf19Δ::KanMX6 MATalpha, ho::LYS2, lys2, leu2::hisG, ura3, trp1::hisG, his3, SPC42-tdTomato::NAT, promURA3::TetR::GFP::LEU2, tetOx224-HIS3 (Tomo’s centromeric), ctf19Δ::KanMX6, cse4-2A(S22A, S40A)	5G
35333	MATalpha, ho::LYS2, lys2, ura3, leu2::hisG, his3::hisG, trp1::hisG, ctf19Δ::KanMX6, ZIP1-GFP(700), MTW1-tdTomato::NAT, his3::HIS3p-GFP-TUB1-HIS3, cse4-1A(S22A) MATa, ho::LYS2, lys2, ura3, leu2::hisG, his3::hisG, trp1::hisG, ctf19Δ::KanMX6, ZIP1-GFP(700), MTW1-tdTomato::NAT, cse4-1A(S22A)	5F, S4C-D
35334	MATa, ho::LYS2, lys2, ura3, leu2::hisG, his3::hisG, trp1::hisG, ZIP1-GFP(700), MTW1-tdTomato::NAT, his3::HIS3p-GFP-TUB1-HIS3, cse4-3A(S22,40,105A) MATalpha, ho::LYS2, lys2, ura3, leu2::hisG, his3::hisG, trp1::hisG, ZIP1-GFP(700), MTW1-tdTomato::NAT, cse4-3A(S22,40,105A)	5F, S4C-D
35335	MATalpha, ho::LYS2, lys2, ura3, leu2::hisG, his3::hisG, trp1::hisG, ctf19Δ::KanMX6, ZIP1-GFP(700), MTW1-tdTomato::NAT, cse4-3A(S22,40,105A) MATa, ho::LYS2, lys2, era3, leu2::hisG, his3::hisG, trp1::hisG, ctf19Δ::KanMX6, ZIP1-GFP(700), MTW1-tdTomato::NAT, his3::HIS3p-GFP-TUB1-HIS3, cse4-3A(S22,40,105A)	5F, S4C-D
35336	MATa, ho::LYS2, lys2, leu2::hisG, ura3, trp1::hisG, his3, SPC42-tdTomato::NAT, promURA3::TetR::GFP::LEU2, tetOx224-HIS3 (Tomo’s centromeric), ctf19Δ::KanMX6 MATalpha, ho::LYS2, lys2, leu2::hisG, ura3, trp1::hisG, his3, promURA3::TetR::GFP::LEU2, tetOx224-HIS3 (Tomo’s centromeric), ctf19Δ::KanMX6	5G
35352	MATalpha, ho::LYS2, lys2, ura3, leu2::hisG, his3::hisG, trp1::hisG, ZIP1-GFP(700), MTW1-tdTomato::NAT, cse4-1A(S22A) MATa, ho::LYS2, lys2, ura3, leu2::hisG, his3::hisG, trp1::hisG, ZIP1-GFP(700), MTW1-tdTomato::NAT, his3::HIS3p-GFP-TUB1-HIS3, cse4-1A(S22A)	5F, S4C-D
35362	MATalpha, ho::LYS2, lys2, ura3, leu2::hisG, his3::hisG, trp1::hisG, dsn1::dsn1(S240D/S250D)-6HIS-3FLAG::URA3, ZIP1-GFP(700), MTW1-tdTomato::NAT, his3::HIS3p-GFP-TUB1-HIS3 MATa, ho::LYS2, lys2, ura3, leu2::hisG, his3::hisG, trp1::hisG, dsn1::dsn1(S240D/S250D)-6HIS-3FLAG::URA3, ZIP1-GFP(700), MTW1-tdTomato::NAT	S4A, S4E-F
35367	MATa, ho::LYS2, lys2, leu2::hisG, ura3, trp1::hisG, his3, SPC42-tdTomato::NAT, promURA3::TetR::GFP::LEU2, tetOx224-HIS3 (Tomo’s centromeric), cse4-3A(S22A, S40A, S105A) MATalpha ho::LYS2, lys2, ura3, leu2::hisG, his3::hisG, trp1::hisG, promURA3::TetR::GFP::LEU2, tetOx224-HIS3 (Tomo’s centromeric), cse4-3A(S22,40,105A)	5G
35368	MATalpha, ho::LYS2, lys2, ura3, leu2::hisG, his3::hisG, trp1::hisG, ZIP1-GFP(700), MTW1-tdTomato::NAT, pSCC1-3HA-IPL1::KanMX6, cse4-2D(S22D, S40D) MATa, ho::LYS2, lys2, ura3, leu2::hisG, his3::hisG, trp1::hisG, ZIP1-GFP(700), MTW1-tdTomato::NAT, his3::HIS3p-GFP-TUB1-HIS3, pSCC1-3HA-IPL1::KanMX6, cse4-2D(S22D, S40D)	4D-G
35369	MATa, ho::LYS2, lys2, ura3, leu2::hisG, his3::hisG, trp1::hisG, cse4-4D(S22D, S33D, S40D, S105D), ZIP1-GFP(700), MTW1-tdTomato::NAT MATalpha, ho::LYS2, lys2, ura3, leu2::hisG, his3::hisG, trp1::hisG, cse4-4D(S22D, S33D, S40D, S105D), ZIP1-GFP(700), MTW1-tdTomato::NAT, his3::HIS3p-GFP-TUB1-HIS3	4D-G
35375	MATa ho::hisG, lys2, ura3, leu2::hisG, his3::hisG, trp1::hisG, irt1::NAT::pCUP-IME1, pIME4::NAT::pCUP-IME4, MTW1-tdTomato::NAT, SPC42-mNeptune2::LEU2, Sli15∆N-3FLAG::NATMX6, IPL1-mneonGreen::KanMX MATalpha ho::hisG, lys2, ura3, leu2::hisG, his3::hisG, trp1::hisG, irt1::NAT::pCUP-IME1, pIME4::NAT::pCUP-IME4, MTW1-tdTomato::NAT, Sli15∆N-3FLAG::NATMX6, IPL1-mneonGreen::KanMX	S3A-B
35384	MATa, ho::LYS2, lys2, leu2::hisG, ura3, trp1::hisG, his3, SPC42-tdTomato::NAT, promURA3::TetR::GFP::LEU2, tetOx224-HIS3 (Tomo’s centromeric), cse4-1A(S22A) MATalpha ho::LYS2, lys2, ura3, leu2::hisG, his3::hisG, trp1::hisG, promURA3::TetR::GFP::LEU2, tetOx224-HIS3 (Tomo’s centromeric), cse4-1A(S22A)	5G
35418	MATa, ho::LYS2, lys2, ura3, leu2::hisG, his3::hisG, trp1::hisG, ZIP1-GFP(700), MTW1-tdTomato::NAT, his3::HIS3p-GFP-TUB1-HIS3, cse4-1D(S22D) MATalpha, ho::LYS2, lys2, ura3, leu2::hisG, his3::hisG, trp1::hisG, ZIP1-GFP(700), MTW1-tdTomato::NAT, cse4-1D(S22D)	4D-G
35424	MATa, ho::LYS2, lys2, leu2::hisG, ura3, trp1::hisG, his3, SPC42-tdTomato::NAT, promURA3::TetR::GFP::LEU2, tetOx224-HIS3 (Tomo’s centromeric), ctf19Δ::KanMX6, cse4-3A(S22A, S40A, S105A) MATalpha, ho::LYS2, lys2, leu2::hisG, ura3, trp1::hisG, his3, promURA3::TetR::GFP::LEU2, tetOx224-HIS3 (Tomo’s centromeric), ctf19Δ::KanMX6, cse4-3A(S22,40,105A)	5G
35425	MATalpha, ho::LYS2, lys2, ura3, leu2::hisG, his3::hisG, trp1::hisG, dsn1::dsn1(S240D/S250D)-6HIS-3FLAG::URA3, his3::HIS3p-GFP-TUB1-HIS3, ZIP1-GFP(700), MTW1-tdTomato::NAT, cse4-2A(S22A, S40A) MATa, ho::LYS2, lys2, ura3, leu2::hisG, his3::hisG, trp1::hisG, dsn1::dsn1(S240D/S250D)-6HIS-3FLAG::URA3, ZIP1-GFP(700), MTW1-tdTomato::NAT, cse4-2A(S22A, S40A)	S4A, S4E-F
35426	MATalpha, ho::LYS2, lys2, ura3, leu2::hisG, his3::hisG, trp1::hisG, dsn1::dsn1(S240D/S250D)-6HIS-3FLAG::URA3, ctf19Δ::KanMX6, his3::HIS3p-GFP-TUB1-HIS3, ZIP1-GFP(700), MTW1-tdTomato::NAT, cse4-2A(S22A, S40A) MATa, ho::LYS2, lys2, ura3, leu2::hisG, his3::hisG, trp1::hisG, dsn1::dsn1(S240D/S250D)-6HIS-3FLAG::URA3, ctf19Δ::KanMX6, ZIP1-GFP(700), MTW1-tdTomato::NAT, cse4-2A(S22A, S40A)	S4A, S4E-F
35429	MATa, ho::LYS2, lys2, ura3, leu2::hisG, his3::hisG, trp1::hisG, his3::HIS3p-GFP-TUB1-HIS3, pSCC1-3HA-IPL1::KanMX6, ZIP1-GFP(700), MTW1-tdTomato::NAT, cse4-1D(S22D) MATalpha, ho::LYS2, lys2, ura3, leu2::hisG, his3::hisG, trp1::hisG, pSCC1-3HA-IPL1::KanMX6, ZIP1-GFP(700), MTW1-tdTomato::NAT, cse4-1D(S22D)	4D-G
35472	MATa, ho::LYS2, ura3, leu2::hisG, trp1::hisG, his3::hisG, DSN1-6HIS-3FLAG::URA3, cse4-2A(S22A, S40A), ctf19Δ::KanMX6, ZIP1-GFP(700), MTW1-tdTomato::NAT, his3::HIS3p-GFP-TUB1-HIS3 MATalpha, ho::LYS2, ura3, leu2::hisG, trp1::hisG, his3::hisG, DSN1-6HIS-3FLAG::URA3, cse4-2A(S22A, S40A), ctf19Δ::KanMX6, ZIP1-GFP(700), MTW1-tdTomato::NAT	S4A
35496	MATalpha, ho::LYS2, ura3, leu2::hisG, trp1::hisG, his3::hisG, DSN1-6HIS-3FLAG::URA3, ZIP1-GFP(700), MTW1-tdTomato::NAT, his3::HIS3p-GFP-TUB1-HIS3 MATa, ho::LYS2, ura3, leu2::hisG, trp1::hisG, his3::hisG, DSN1-6HIS-3FLAG::URA3, ZIP1-GFP(700), MTW1-tdTomato::NAT	S4A
35497	MATalpha, ho::LYS2, ura3, leu2::hisG, trp1::hisG, his3::hisG, DSN1-6HIS-3FLAG::URA3, ctf19Δ::KanMX6, ZIP1-GFP(700), MTW1-tdTomato::NAT MATa, ho::LYS2, ura3, leu2::hisG, trp1::hisG, his3::hisG, DSN1-6HIS-3FLAG::URA3, ctf19Δ::KanMX6, ZIP1-GFP(700), MTW1-tdTomato::NAT, his3::HIS3p-GFP-TUB1-HIS3	S4A
35507	MATa, ho::LYS2, ura3, leu2::hisG, trp1::hisG, his3::hisG, DSN1-6HIS-3FLAG::URA3, cse4-2A(S22A, S40A), ZIP1-GFP(700), MTW1-tdTomato::NAT, his3::HIS3p-GFP-TUB1-HIS3 MATalpha, ho::LYS2, ura3, leu2::hisG, trp1::hisG, his3::hisG, DSN1-6HIS-3FLAG::URA3, cse4-2A(S22A, S40A), ZIP1-GFP(700), MTW1-tdTomato::NAT	S4A
35570	MATalpha ho::LYS2, lys2, ura3, leu2::hisG, his3::hisG, trp1::hisG, promURA3::TetR::GFP::LEU2, tetOx224-HIS3 (Tomo’s centromeric), ctf19-9A::LEU2 MATa ho::LYS2, lys2, ura3, leu2::hisG, his3::hisG, trp1::hisG, promURA3::TetR::GFP::LEU2, tetOx224-HIS3 (Tomo’s centromeric), SPC42-tdTomato::NAT, ctf19-9A::LEU2	5G
35577	MATa, ho::LYS2, lys2, leu2::hisG, ura3, trp1::hisG, his4X, promURA3::TetR::GFP::LEU2, tetOx224-HIS3 (Tomo’s centromeric) MATalpha, ho::LYS2, lys2, leu2::hisG, ura3, trp1::hisG, his3, SPC42-tdTomato::NAT, promURA3::TetR::GFP::LEU2, tetOx224-HIS3 (Tomo’s centromeric)	4H, 5G
35580	MATa, ho::LYS2, lys2, ura3, leu2::hisG, his3::hisG, trp1::hisG, ZIP1-GFP(700), MTW1-tdTomato::NAT, his3::HIS3p-GFP-TUB1-HIS3, cse4-3D(S22,40,105D) MATalpha, ho::LYS2, lys2, ura3, leu2::hisG, his3::hisG, trp1::hisG, ZIP1-GFP(700), MTW1-tdTomato::NAT, cse4-3D(S22,40,105D)	4B
35594	MATa, ho::LYS2, lys2, ura3, leu2::hisG, his3::hisG, trp1::hisG, Spc105-miniTurboID-3V5::NAT, GAL-NDT80::TRP1, ura3::pGPD1-GAL4(848).ER::URA3, Sli15∆N-3FLAG::NATMX6 MATalpha, ho::LYS2, lys2, ura3, leu2::hisG, his3::hisG, trp1::hisG, Spc105-miniTurboID-3V5::NAT, GAL-NDT80::TRP1, ura3::pGPD1-GAL4(848).ER::URA3, Sli15∆N-3FLAG::NATMX6	3L
35607	MATalpha, ho::LYS2, lys2, ura3, leu2::hisG, his3::hisG, trp1::hisG, irt1::NAT::pCUP-IME1, pIME4::NAT::pCUP-IME4, Spc105-miniTurboID-3V5::NAT, Sli15∆N-3FLAG::NATMX6 MATa, ho::LYS2, lys2, ura3, leu2::hisG, his3::hisG, trp1::hisG, irt1::NAT::pCUP-IME1, pIME4::NAT::pCUP-IME4, Spc105-miniTurboID-3V5::NAT, Sli15∆N-3FLAG::NATMX6	3H
35635	MATalpha, ho::LYS2, lys2, leu2::hisG, ura3, trp1::hisG, his3, SPC42-tdTomato::NAT, promURA3::TetR::GFP::LEU2, tetOx224-HIS3 (Tomo’s centromeric), ctf19Δ::KanMX6, cse4-1A(S22A) MATa, ho::LYS2, lys2, leu2::hisG, ura3, trp1::hisG, his3, promURA3::TetR::GFP::LEU2, tetOx224-HIS3 (Tomo’s centromeric), ctf19Δ::KanMX6, cse4-1A(S22A)	5G
35636	MATa, ho::LYS2, lys2, ura3, leu2::hisG, his3::hisG, trp1::hisG, ZIP1-GFP(700), MTW1-tdTomato::NAT, his3::HIS3p-GFP-TUB1-HIS3, pSCC1-3HA-IPL1::KanMX6, cse4-1D(S40D) MATalpha, ho::LYS2, lys2, ura3, leu2::hisG, his3::hisG, trp1::hisG, ZIP1-GFP(700), pSCC1-3HA-IPL1::KanMX6, MTW1-tdTomato::NAT, cse4-1D(S40D)	4C-G
35714	MATa, ho::LYS2, lys2, ura3, leu2::hisG, his3::hisG, trp1::hisG, SCM3-mNeonGreen::LEU, MTW1-tdTomato::NAT MATalpha, ho::LYS2, lys2, ura3, leu2::hisG, his3::hisG, trp1::hisG, SCM3-mNeonGreen::LEU, MTW1-tdTomato::NAT	4I-J
35738	MATalpha, ho::LYS2, lys2, ura3, leu2::hisG, his3::hisG, trp1::hisG, GAL-NDT80::TRP1, ura3::pGPD1-GAL4(848).ER::URA3, MTW1-tdTomato::NAT, Ctf19-3V5-AID::NAT, his3::pTEF1-OsTIR1:HIS3 MATa, ho::LYS2, lys2, ura3, leu2::hisG, his3::hisG, trp1::hisG, GAL-NDT80::TRP1, ura3::pGPD1-GAL4(848).ER::URA3, MTW1-tdTomato::NAT, SPC42-mNeptune2::LEU2, Ctf19-3V5-AID::NAT, his3::pTEF1-OsTIR1:HIS3	1D-G
35755	MATalpha, ho::LYS2, lys2, ura3, leu2::hisG, his3::hisG, trp1::hisG, irt1::NAT::pCUP-IME1, pIME4::NAT::pCUP-IME4, MTW1-tdTomato::NAT, SPC42-mNeptune2::LEU2, Sli15-3FLAG::KANMX6, IPL1-mneonGreen::KanMX MATa, ho::LYS2, lys2, ura3, leu2::hisG, his3::hisG, trp1::hisG, irt1::NAT::pCUP-IME1, pIME4::NAT::pCUP-IME4, MTW1-tdTomato::NAT, Sli15-3FLAG::KANMX6, IPL1-mneonGreen::KanMX	S3A-B
35847	MATa ho::hisG, lys2, ura3, leu2::hisG, his3::hisG, trp1::hisG cse4-L41A ZIP1-GFP(700) MTW1-tdTomato::NAT MATalpha ho::hisG, lys2, ura3, leu2::hisG, his3::hisG, trp1::hisG cse4-L41A ZIP1-GFP(700) MTW1-tdTomato::NAT his3::HIS3p-GFP-TUB1-HIS3	6A-B, S5A-C
35848	MATalpha ho::hisG, lys2, ura3, leu2::hisG, his3::hisG, trp1::hisG ame1-I195Y ZIP1-GFP(700) MTW1-tdTomato::NAT MATa ho::hisG, lys2, ura3, leu2::hisG, his3::hisG, trp1::hisG ame1-I195Y ZIP1-GFP(700) MTW1-tdTomato::NAT his3::HIS3p-GFP-TUB1-HIS3	6A-B, S5A-C
35849	MATalpha ho::hisG, lys2, ura3, leu2::hisG, his3::hisG, trp1::hisG cse4-R37A ZIP1-GFP(700) MTW1-tdTomato::NAT MATa ho::hisG, lys2, ura3, leu2::hisG, his3::hisG, trp1::hisG cse4-R37A ZIP1-GFP(700) MTW1-tdTomato::NAT his3::HIS3p-GFP-TUB1-HIS3	6A-B, S5A-C
35894	MATa, ho::LYS2, ura3, leu2::hisG, trp1::hisG, his3::hisG ZIP1-GFP(700) MTW1-tdTomato::NAT chl4-13S(K22S, K26S, R67S, K100S, K103S, K105S, R198S, K217S, K245S, K249S, K384S, K401S, K403S) MATalpha, ho::LYS2, ura3, leu2::hisG, trp1::hisG, his3::hisG ZIP1-GFP(700) MTW1-tdTomato::NAT his3::HIS3p-GFP-TUB1-HIS3 chl4-13S(K22S, K26S, R67S, K100S, K103S, K105S, R198S, K217S, K245S, K249S, K384S, K401S, K4…	6C-D
36085	MATa, ho::LYS2, lys2, ura3, leu2::hisG, his3::hisG, trp1::hisG AME1-mNeonGreen:KILEU2 SPC42-tdTomato::NAT MATalpha, ho::LYS2, lys2, ura3, leu2::hisG, his3::hisG, trp1::hisG AME1-mNeonGreen:KILEU2	6E-G, S5D-F
36086	MATalpha, ho::LYS2, lys2, ura3, leu2::hisG, his3::hisG, trp1::hisG AME1-mNeonGreen:KILEU2 pSCC1-3HA-IPL1::KanMX6 SPC42-tdTomato::NAT MATa, ho::LYS2, lys2, ura3, leu2::hisG, his3::hisG, trp1::hisG AME1-mNeonGreen:KILEU2 pSCC1-3HA-IPL1::KanMX6	6E-G
36087	MATalpha, ho::LYS2, lys2, ura3, leu2::hisG, his3::hisG, trp1::hisG SPC42-tdTomato::NAT cse4-1D(S22D) AME1-mNeonGreen:KILEU2 MATa ho::hisG, lys2, ura3, leu2::hisG, his3::hisG, trp1::hisG cse4-1D(S22D) AME1-mNeonGreen:KILEU2	6E-G
36088	MATa, ho::LYS2, lys2, ura3, leu2::hisG, his3::hisG, trp1::hisG SPC42-tdTomato::NAT cse4-1D(S40D) AME1-mNeonGreen:KILEU2 MATalpha ho::hisG, lys2, ura3, leu2::hisG, his3::hisG, trp1::hisG cse4-1D(S40D) AME1-mNeonGreen:KILEU2	6E-G
36089	MATa, ho::LYS2, lys2, ura3, leu2::hisG, his3::hisG, trp1::hisG SPC42-tdTomato::NAT cse4-1D(S22D) AME1-mNeonGreen:KILEU2 pSCC1-3HA-IPL1::KanMX6 MATalpha ho::hisG, lys2, ura3, leu2::hisG, his3::hisG, trp1::hisG cse4-1D(S22D) AME1-mNeonGreen:KILEU2 pSCC1-3HA-IPL1::KanMX6	6E-G
36090	MATalpha, ho::LYS2, lys2, ura3, leu2::hisG, his3::hisG, trp1::hisG SPC42-tdTomato::NAT cse4-1D(S40D) AME1-mNeonGreen:KILEU2 pSCC1-3HA-IPL1::KanMX6 MATa ho::hisG, lys2, ura3, leu2::hisG, his3::hisG, trp1::hisG cse4-1D(S40D) AME1-mNeonGreen:KILEU2 pSCC1-3HA-IPL1::KanMX6	6E-G
36202	MATa ho::hisG, lys2, ura3, leu2::hisG, his3::hisG, trp1::hisG cse4-2A(S22A, S40A) AME1-mNeonGreen:KILEU2 MATalpha, ho::LYS2, lys2, ura3, leu2::hisG, his3::hisG, trp1::hisG AME1-mNeonGreen:KILEU2 SPC42-tdTomato::NAT cse4-2A(S22A, S40A)	S5D-F
36203	MATa ho::hisG, lys2, ura3, leu2::hisG, his3::hisG, trp1::hisG ctf19Δ::KanMX6 AME1-mNeonGreen:KILEU2 MATalpha, ho::LYS2, lys2, ura3, leu2::hisG, his3::hisG, trp1::hisG AME1-mNeonGreen:KILEU2 SPC42-tdTomato::NAT ctf19Δ::KanMX6	S5D-F
36204	MATalpha, ho::LYS2, lys2, ura3, leu2::hisG, his3::hisG, trp1::hisG AME1-mNeonGreen:KILEU2 SPC42-tdTomato::NAT ctf19Δ::KanMX6 cse4-2A(S22A, S40A) MATa ho::hisG, lys2, ura3, leu2::hisG, his3::hisG, trp1::hisG cse4-2A(S22A, S40A) ctf19Δ::KanMX6 AME1-mNeonGreen:KILEU2	S5D-F
36258	MATalpha, ho::LYS2, lys2, leu2::hisG, ura3, trp1::hisG, his3 SPC42-tdTomato::NAT promURA3::TetR::GFP::LEU2 tetOx224-HIS3 (Tomo’s centromeric) DSN1-6HIS-3FLAG::URA3 MATa, ho::LYS2, ura3, leu2::hisG, trp1::hisG, his3::hisG DSN1-6HIS-3FLAG::URA3 promURA3::TetR::GFP::LEU2, tetOx224-HIS3 (Tomo’s centromeric)	4H
36259	MATalpha, ho::LYS2, lys2, ura3, leu2::hisG, his3::hisG?, trp1::hisG promURA3::TetR::GFP::LEU2 tetOx224-HIS3 (Tomo’s centromeric) pSCC1-3HA-IPL1::KanMX6 DSN1-6HIS-3FLAG::URA3 MATa, ho::LYS2, lys2, ura3, leu2::hisG, his3::hisG?, trp1::hisG promURA3::TetR::GFP::LEU2 tetOx224-HIS3 (Tomo’s centromeric) pSCC1-3HA-IPL1::KanMX6 DSN1-6HIS-3FLAG::URA3 SPC42-tdTomato::NAT	4H
36260	MATalpha, ho::LYS2, lys2, ura3, leu2::hisG, his3::hisG?, trp1::hisG promURA3::TetR::GFP::LEU2 tetOx224-HIS3 (Tomo’s centromeric) dsn1::dsn1(S240D/S250D)-6HIS-3FLAG::URA3 MATa, ho::LYS2, lys2, ura3, leu2::hisG, his3::hisG?, trp1::hisG promURA3::TetR::GFP::LEU2 tetOx224-HIS3 (Tomo’s centromeric) dsn1::dsn1(S240D/S250D)-6HIS-3FLAG::URA3 SPC42-tdTomato::NAT	4H
36261	MATalpha, ho::LYS2, lys2, ura3, leu2::hisG, his3::hisG, trp1::hisG promURA3::TetR::GFP::LEU2 tetOx224-HIS3 (Tomo’s centromeric) DSN1-6HIS-3FLAG::URA3 cse4-1D(S40D) MATa, ho::LYS2, lys2, leu2::hisG, ura3, trp1::hisG, his3 SPC42-tdTomato::NAT promURA3::TetR::GFP::LEU2 tetOx224-HIS3 (Tomo’s centromeric) DSN1-6HIS-3FLAG::URA3 cse4-1D(S40D)	4H
36262	MATalpha, ho::LYS2, lys2, ura3, leu2::hisG, his3::hisG, trp1::hisG promURA3::TetR::GFP::LEU2 tetOx224-HIS3 (Tomo’s centromeric) dsn1::dsn1(S240D/S250D)-6HIS-3FLAG::URA3 cse4-1D(S40D) MATa, ho::LYS2, lys2, leu2::hisG, ura3, trp1::hisG, his3 SPC42-tdTomato::NAT promURA3::TetR::GFP::LEU2 tetOx224-HIS3 (Tomo’s centromeric) cse4-1D(S40D) dsn1::dsn1(S240D/S250D)-6HIS-3FLAG::URA3	4H
36263	MATalpha, ho::LYS2, lys2, ura3, leu2::hisG, his3::hisG?, trp1::hisG promURA3::TetR::GFP::LEU2 tetOx224-HIS3 (Tomo’s centromeric) pSCC1-3HA-IPL1::KanMX6 dsn1::dsn1(S240D/S250D)-6HIS-3FLAG::URA3 MATa, ho::LYS2, lys2, ura3, leu2::hisG, his3::hisG?, trp1::hisG promURA3::TetR::GFP::LEU2 tetOx224-HIS3 (Tomo’s centromeric) pSCC1-3HA-IPL1::KanMX6 dsn1::dsn1(S240D/S250D)-6HIS-3FLAG::URA3 SPC42-tdTomato::N…	4H
36264	MATalpha, ho::LYS2, lys2, ura3, leu2::hisG, his3::hisG, trp1::hisG promURA3::TetR::GFP::LEU2 tetOx224-HIS3 (Tomo’s centromeric) pSCC1-3HA-IPL1::KanMX6 DSN1-6HIS-3FLAG::URA3 cse4-1D(S40D) MATa, ho::LYS2, lys2, leu2::hisG, ura3, trp1::hisG, his3 SPC42-tdTomato::NAT promURA3::TetR::GFP::LEU2 tetOx224-HIS3 (Tomo’s centromeric) DSN1-6HIS-3FLAG::URA3 cse4-1D(S40D) pSCC1-3HA-IPL1::KanMX6	4H
36265	MATalpha, ho::LYS2, lys2, ura3, leu2::hisG, his3::hisG, trp1::hisG promURA3::TetR::GFP::LEU2 tetOx224-HIS3 (Tomo’s centromeric) pSCC1-3HA-IPL1::KanMX6 dsn1::dsn1(S240D/S250D)-6HIS-3FLAG::URA3 cse4-1D(S40D) MATa, ho::LYS2, lys2, leu2::hisG, ura3, trp1::hisG, his3 SPC42-tdTomato::NAT promURA3::TetR::GFP::LEU2 tetOx224-HIS3 (Tomo’s centromeric) cse4-1D(S40D) pSCC1-3HA-IPL1::KanMX6 dsn1::dsn1(S240D/S…	4H
36438	MATalpha ho::hisG, lys2, ura3, leu2::hisG, his3::hisG, trp1::hisG ZIP1-GFP(700) MTW1-tdTomato::NAT his3::HIS3p-GFP-TUB1-HIS3 mif2∆N MATa ho::hisG, lys2, ura3, leu2::hisG, his3::hisG, trp1::hisG ZIP1-GFP(700) MTW1-tdTomato::NAT mif2∆N	7A-C
36500	MATalpha ho::hisG, lys2, ura3, leu2::hisG, his3::hisG, trp1::hisG ZIP1-GFP(700) MTW1-tdTomato::NAT his3::HIS3p-GFP-TUB1-HIS3 mif2-R11A MATa ho::hisG, lys2, ura3, leu2::hisG, his3::hisG, trp1::hisG ZIP1-GFP(700) MTW1-tdTomato::NAT mif2-R11A	7A-C

### Sheet: Table S2
Plasmid	Name	Description	Source
1278	pWSP082	gRNA expression plasmid for S. cerevisiae CRISPR	Shaw, W.M., Yamauchi, H., Mead, J., Gowers, G.O.F., Bell, D.J., Öling, D., Larsson, N., Wigglesworth, M., Ladds, G., and Ellis, T. (2019). Engineering a Model Cell for Rational Tuning of GPCR Signaling. Cell 177, 782-796.e27.
1285	pWSP100	Cas9 expression plasmid for S. cerevisiae CRISPR	Shaw, W.M., Yamauchi, H., Mead, J., Gowers, G.O.F., Bell, D.J., Öling, D., Larsson, N., Wigglesworth, M., Ladds, G., and Ellis, T. (2019). Engineering a Model Cell for Rational Tuning of GPCR Signaling. Cell 177, 782-796.e27.
1295	pWSP082_CSE4gRNA	1278 gRNA expression plasmid for CSE4 CRISPR	Borek WE, Vincenten N, Duro E, Makrantoni V, Spanos C, Sarangapani KK, de Lima Alves F, Kelly DA, Asbury CL, Rappsilber J, et al (2021) The Proteomic Landscape of Centromeric Chromatin Reveals an Essential Role for the Ctf19CCAN Complex in Meiotic Kinetochore Assembly. Curr Biol 31: 283-296.e7
1479	pWSP082_MIF2gRNA	1278 gRNA expression plasmid for MIF2 CRISPR	This study
1604	pFA6a-mNeonGreenKlLEU2	Longtine plasmid for C-terminal tagging with mNeonGreen::LEU2
1778	miniTurbo-V5::NAT	Pringle plasmid for C-terminal tagging with miniTurboID-V5::NAT	Efficient proximity labeling in living cells and organisms with TurboID. Branon TC, Bosch JA, Sanchez AD, Udeshi ND, Svinkina T, Carr SA, Feldman JL, Perrimon N, Ting AY. Nat Biotechnol. 2018 Aug 20. pii: nbt.4201. doi: 10.1038/nbt.4201. 10.1038/nbt.4201 PubMed 30125270
2076	3V5-AID::NAT	Pringle plasmid for C-terminal tagging with 3V5-AID::NAT
2433	pWSP082_CSE4gRNA2	1278 gRNA expression plasmid for CSE4 CRISPR	This study
2583	pWSP082_AME1gRNA	1278 gRNA expression plasmid for AME1 CRISPR	This study
2584	pWSP082_AME1gRNA2	1278 gRNA expression plasmid for AME1 CRISPR	This study
2592	pWSP082_CHL4gRNA	1278 gRNA expression plasmid for CHL4 CRISPR	This study
2593	pWSP082_CHL4gRNA2	1278 gRNA expression plasmid for CHL4 CRISPR	This study
2594	pWSP082_CHL4gRNA3	1278 gRNA expression plasmid for CHL4 CRISPR	This study
